# Activation of the urotensin-II receptor by anti-COVID-19 drug remdesivir induces cardiomyocyte dysfunction

**DOI:** 10.1101/2022.08.08.503256

**Authors:** Akiko Ogawa, Seiya Ohira, Tatsuya Ikuta, Yuri Kato, Shota Yanagida, Yukina Ishii, Yasunari Kanda, Motohiro Nishida, Asuka Inoue, Fan-Yan Wei

**Affiliations:** Department of Modomics Biology and Medicine, Institute of Development, Aging and Cancer (IDAC), Tohoku University; Sendai, Miyagi, 980-8575, Japan.; Laboratory of Molecular & Cellular Biochemistry, Graduate School of Pharmaceutical Sciences, Tohoku University, 6-3, Aoba, Aramaki, Aoba-ku, Sendai, Miyagi 980-8578, Japan.; Department of Physiology, Graduate School of Pharmaceutical Sciences, Kyushu University, Fukuoka, Japan.; Division of Pharmacology, National Institute of Health Sciences, Kanagawa 210-9501, Japan.; Division of Pharmaceutical Sciences, Graduate School of Medicine, Dentistry and Pharmaceutical Sciences, Okayama University, Okayama 700-8530, Japan.; National Institute for Physiological Sciences and Exploratory Research Center on Life and Living Systems, National Institutes of Natural Sciences, Okazaki, Japan.

## Abstract

Remdesivir is an antiviral drug used for COVID-19 treatment worldwide. Cardiovascular (CV) side effects have been associated with remdesivir; however, the underlying molecular mechanism remains unknown. Here, we performed a large-scale G-protein-coupled receptor (GPCR) screening in combination with structural modeling and found that remdesivir is a selective agonist for urotensin-II receptor (UTS2R). Functionally, remdesivir treatment induced prolonged field potential in human induced pluripotent stem cell (iPS)-derived cardiomyocytes and reduced contractility in neonatal rat cardiomyocytes, both of which mirror the clinical pathology. Importantly, remdesivir-mediated cardiac malfunctions were effectively attenuated by antagonizing UTS2R signaling. Finally, we characterized the effect of 110 single-nucleotide variants (SNVs) in *UTS2R* gene reported in genome database and found four missense variants that show gain-of-function effects in the receptor sensitivity to remdesivir. Collectively, our study illuminates a previously unknown mechanism underlying remdesivir-related CV events and that genetic variations of *UTS2R* gene can be a potential risk factor for CV events during remdesivir treatment, which collectively paves the way for a therapeutic opportunity to prevent such events in the future.

**One Sentence Summary:** Remdesivir‘s activity as a selective agonist of urotensin-II receptor underlies its known cardiotoxicity in anti-viral therapy.
