## Supplementary material for "Activation of the urotensin-II receptor by anti-COVID-19 drug remdesivir induces cardiomyocyte dysfunction": Data file S1

### Sheet: GPCR activation
	GPCR	official full name	Remdesivir 10(µM)	Molnupiravir 10(µM)	Favipiravir 100(µM)	GS441524 10(µM)	Sofosbuvir 10(µM)
1	5-HT1A	5-hydroxytryptamine receptor 1A	1.90935	-1.27042	-0.504376	-0.480481	-0.274104
2	5-HT1B	5-hydroxytryptamine receptor 1B	-0.254583	-0.835092	-3.199	-3.76546	-1.00093
3	5-HT1D	5-hydroxytryptamine receptor 1D	-5.77451	0.704838	-9.38192	-9.86795	0.83591
4	5-HT1E	5-hydroxytryptamine receptor 1E	-0.0718268	-0.99398	0.55537	-1.38451	-1.20701
5	5-HT1F	5-hydroxytryptamine receptor 1F	-2.14801	0.718831	1.62939	0.356307	-0.815738
6	5-HT2A	5-hydroxytryptamine receptor 2A	4.22226	-0.69714	2.19936	-1.21085	-1.66227
7	5-HT2C	5-hydroxytryptamine receptor 2C	-0.00170241	-2.97446	3.15338	0.0170209	-0.972742
8	5-HT5A	5-hydroxytryptamine receptor 5A	-0.875618	-1.01243	-2.4508	-3.9774	-0.523828
9	5-HT6	5-hydroxytryptamine receptor 6	0.785364	-0.864098	-1.65713	-0.421671	-1.12321
10	5-HT7	5-hydroxytryptamine receptor 7	1.80002	-0.62465	0.722724	1.0986	-1.40904
11	ADCYAP1	ADCYAP receptor type I	2.10937	-0.59733	-0.29002	3.20861	-0.225392
12	ADORA1	adenosine A1 receptor	3.8047	-3.90448	-0.248663	0.705479	1.89569
13	ADORA2A	adenosine A2a receptor	3.95517	-1.95156	2.3424	1.63057	-2.14904
14	ADORA2B	adenosine A2b receptor	1.78745	-1.60476	1.67207	1.20443	0.00372329
15	ADORA3	adenosine A3 receptor	5.91281	-0.750517	2.09466	2.72777	-1.59325
16	ADRB2	adrenoceptor beta 2, surface	1.06398	0.262795	-1.00494	-0.40868	1.76124
17	ADRB3	adrenoceptor beta 3	-0.788652	-0.73736	-0.974738	0.201087	-0.333124
18	AGTR1	angiotensin II receptor, type 1	1.19737	-0.396193	0.178167	1.08062	2.5224
19	AGTR2	angiotensin II receptor, type 2	0.675762	0.537181	0.741425	0.336979	1.67336
20	APLNR	apelin receptor	3.68318	-5.91871	-2.24724	-3.07394	-5.56996
21	B1	bradykinin receptor B1	8.42583	-3.3586	5.1719	1.31223	-4.99652
22	B2	bradykinin receptor B2	1.57181	1.04104	1.0813	-3.00213	0.561392
23	BB3	Bombesin receptor, subtype 3	2.02621	0.337557	-0.00482695	1.72439	7.68343
24	C3AR1	complement C3a receptor 1	6.696	-0.773041	1.69058	3.33404	-0.133231
25	C5AR1	complement C5a receptor 1	-1.42925	-2.77749	-6.83223	-2.17462	-2.88742
26	CALCR	calcitonin receptor	1.2671	-0.0589505	-3.06	-3.54101	-2.01326
27	CALCRL	calcitonin receptor-like receptor	4.11363	-2.1827	-7.07777	0.376488	-3.04149
28	CASR	calcium sensing receptor	4.47882	-0.137086	0.747805	1.55319	-3.31466
29	CB1	cannabinoid receptor 1	-4.05542	-1.29582	1.88946	0.0408788	-1.12549
30	CB2	cannabinoid receptor 2	-0.0860403	-1.91009	1.24097	-0.771649	-2.78023
31	CCBP2	chemokine binding protein 2	-7.69383	-0.549509	-6.14018	-3.26115	-0.681105
32	CCKAR	cholecystokinin A receptor	1.15251	2.7106	-0.522642	-2.8413	-1.33657
33	CCKBR	cholecystokinin B receptor	7.72433	-2.82865	4.11768	6.1412	-2.44195
34	CCR1	chemokine (C-C motif) receptor 1	2.29317	-1.80076	5.14562	4.01724	-1.90145
35	CCR10	C-C motif chemokine receptor 10	-7.7649	0.0221379	-6.03489	-6.97023	0.131352
36	CCR2	C-C motif chemokine receptor 2	5.22634	0.105227	5.66023	2.78156	-0.875663
37	CCR3	C-C motif chemokine receptor 3	7.61194	-0.741104	2.69816	3.06493	-1.65067
38	CCR4	C-C motif chemokine receptor 4	1.76756	1.67474	0.849514	-0.385247	-2.37528
39	CCR5	C-C motif chemokine receptor 5	2.3821	-2.34207	1.18859	-0.435743	-0.36302
40	CCR6	C-C motif chemokine receptor 6	2.3441	-2.53129	0.146087	0.670278	-3.42871
41	CCR7	C-C motif chemokine receptor 7	2.17019	0.546211	-0.334851	-0.997996	-0.916749
42	CCR8	C-C motif chemokine receptor 8	0.42542	-2.67773	-0.668624	-5.03146	-2.89112
43	CCR9	chemokine (C-C motif) receptor 9	-0.901976	-1.34247	2.4746	2.39951	-0.976513
44	CCRL2	chemokine (C-C motif) receptor-like 2	0.0535954	-0.522166	0.0461288	2.2459	1.65823
45	CD97	adhesion G protein-coupled receptor E5	1.19949	-0.339641	-3.34309	-3.89911	-1.87624
46	CMKLR1	chemerin chemokine-like receptor 1	-1.37575	-0.312707	2.98329	-4.93369	-0.93889
47	CRHR1	corticotropin releasing hormone receptor 1	2.05426	1.10922	-0.370129	0.46683	1.15472
48	CRHR2	corticotropin releasing hormone receptor 2	1.57733	-0.00499997	-0.528567	0.656407	2.1008
49	CX3CR1	chemokine (C-X3-C motif) receptor 1	2.07585	-0.579499	0.0634428	-0.520875	0.247064
50	CXCR1	chemokine (C-X-C motif) receptor 1	-0.837976	-2.06255	-1.26191	-1.09308	-0.0927979
51	CXCR2	C-X-C motif chemokine receptor 2	2.41114	0.925662	-0.272434	0.397558	-1.42788
52	CXCR3	C-X-C motif chemokine receptor 3	-0.707918	-2.30116	-0.619956	-3.07791	-2.02752
53	CXCR4	chemokine (C-X-C motif) receptor 4	1.64094	-1.54774	-0.773162	-0.227805	1.2988
54	CXCR5	C-X-C motif chemokine receptor 5	-0.166025	-2.00221	-2.18269	-2.05015	-0.968226
55	CXCR6	C-X-C motif chemokine receptor ６	0.837327	0.979303	-1.01525	-0.956083	-0.824249
56	CXCR7	chemokine (C-X-C motif) receptor 7	0.897587	-1.55984	-1.89576	1.42999	-0.832365
57	CysLT1	cysteinyl leukotriene receptor 1	0.442084	-1.71705	-0.478295	-1.13901	-1.58494
58	CYSLTR2	cysteinyl leukotriene receptor 2	-0.408258	-0.186825	-1.3275	-1.21235	-0.910325
59	D1	dopamine receptor D1	4.76747	1.11349	-0.0784982	0.290997	-0.068025
60	D2	dopamine receptor D2	6.53048	-0.0472349	4.36738	4.1447	-0.334432
61	D3	dopamine receptor D3	7.66577	0.0206953	7.52158	4.07929	-1.15956
62	D4	dopamine receptor D4	4.83945	-1.43439	2.60364	3.31552	-2.21487
63	D5	dopamine receptor D5	7.05923	-1.18223	3.38605	1.11398	-1.21547
64	DARC	Duffy blood group, chemokine receptor	5.16946	0.223011	1.67745	1.78102	-1.55768
65	DP	prostaglandin D2 receptor	6.06361	-0.606007	-1.59162	-1.8357	-0.61672
66	DP2	prostaglandin D2 receptor 2	1.86529	0.374058	0.118547	-0.744705	0.67529
67	EBI2	G protein-coupled receptor 183 (Epstein-Barr Virus Induced Gene 2)	0.481504	-0.841711	-1.15551	-1.47107	-0.758111
68	EDNRA	endothelin receptor type A	-0.596621	0.535681	0.818406	2.17432	2.90795
69	EDNRB	endothelin receptor type B	-2.19991	-3.59877	-3.10601	-4.23503	-2.5736
70	ELTD1	EGF, latrophilin and seven transmembrane domain containing 1	0.0637227	-0.0764842	-0.0903421	-0.971179	0.0799822
71	EP1	prostaglandin E receptor 1	0.487584	0.203651	-1.04043	-1.8447	-0.685361
72	EP2	prostaglandin E receptor 2	1.8291	-0.704845	0.964549	-0.304055	-1.21005
73	EP3 iso6	prostaglandin E receptor 3 iso6	1.46932	-0.791963	0.280111	-0.458732	-2.66612
74	EP4	prostaglandin E receptor 4	4.74291	0.931386	-1.55016	-2.87265	0.579615
75	F2R	coagulation factor II (thrombin) receptor	-1.44917	-0.992337	-2.55131	-1.56768	-1.11807
76	F2RL1	coagulation factor II (thrombin) receptor-like 1	-1.24794	-1.79713	-2.69769	0.131968	0.0736458
77	F2RL2	coagulation factor II (thrombin) receptor-like 2	-1.15475	-1.17896	-0.958371	-2.63592	1.04767
78	F2RL3	coagulation factor II (thrombin) receptor-like 3	-0.777415	2.3517	-2.75105	0.402589	1.49449
79	FFA1	free fatty acid receptor 1	-6.95997	-2.86114	-4.93372	-14.1632	-1.47378
80	FFA2	free fatty acid receptor 2	-1.72089	-4.08513	-0.501054	-2.64491	0.171897
81	FFA3	free fatty acid receptor 3	4.74416	-0.0972657	-0.552463	-0.449306	0.216547
82	FFA4	free fatty acid receptor 4	-7.90026	-1.75456	-8.26735	-7.33074	-2.54608
83	FP	prostaglandin F receptor	1.46543	-0.349506	0.208244	0.153507	-2.65664
84	FPR1	formyl peptide receptor 1	-4.31295	-0.204309	-5.46544	-4.10381	-0.986449
85	FPR2	formyl peptide receptor 2	-0.745128	-1.49695	-3.31067	-0.969651	-1.5739
86	FPR3	formyl peptide receptor 3	3.79304	-1.94623	0.399745	2.4952	-0.772544
87	FSHR	follicle stimulating hormone receptor	2.2268	0.228918	3.60538	1.25051	2.02357
88	FZD4	frizzled family receptor 4	3.99278	1.08376	0.754968	4.29723	-0.222479
89	G2A	GPR132	10.99	-1.8016	7.39991	-8.13459	-1.37487
90	GABBR1	gamma-aminobutyric acid (GABA) B receptor, 1	-3.6598	-1.04664	-4.00873	-3.77437	-1.13753
91	GAL2	galanin receptor 2	0.970811	-6.16277	-0.243925	-0.925288	3.27354
92	GALR1	galanin receptor 1	6.53228	1.08122	7.0829	0.83189	-0.0143775
93	GALR3	galanin receptor 3	3.03088	0.404138	3.96442	2.24982	-0.18681
94	GCGR	glucagon receptor	2.90566	0.495175	2.23257	0.277491	-0.805978
95	GHRHR	growth hormone releasing hormone receptor	5.91619	-0.965998	6.95685	1.38411	-2.19217
96	GHSR	growth hormone secretagogue receptor	12.1511	0.166015	-3.32791	-4.15876	-0.353827
97	GIPR	gastric inhibitory polypeptide receptor	-2.47262	1.41601	-1.79137	-3.77172	-0.358679
98	GLP1R	glucagon-like peptide 1 receptor	-0.928178	-2.82741	-2.53828	-1.51688	-2.53696
99	GLP2R	glucagon like peptide 2 receptor	1.75978	0.598322	2.96671	1.04124	-0.66173
100	GNRHR	gonadotropin releasing hormone receptor	-0.876099	-1.32443	-1.30335	-3.48158	-0.975656
101	GPBA	G protein-coupled bile acid receptor 1	-1.26001	-1.96566	0.24061	-1.79352	-0.805005
102	GPER	G protein-coupled estrogen receptor 1	1.59704	-1.25915	-2.76081	-3.06377	-0.815124
103	GPR1	G protein-coupled receptor 1	2.72489	-1.07118	-1.91505	-3.33327	-2.39792
104	GPR101	G protein-coupled receptor 101	1.69774	-0.865225	-0.717407	-0.779276	-3.39861
105	GPR109A	hydroxycarboxylic acid receptor 2 (HCA2)	2.35661	-37.4528	1.41286	0.689062	-29.561
106	GPR110	G-protein-coupled receptor 110 (ADGRF1)	-1.50394	-0.00487711	-3.8756	-1.66745	0.252217
107	GPR111	G-protein-coupled receptor 111 (ADGRF2)	-1.08542	0.306788	-1.94043	-2.5185	-0.382456
108	GPR113	G-protein-coupled receptor 113 (ADGRF3)	0.66037	-1.48621	-1.12478	-1.07808	0.111405
109	GPR114	G-protein-coupled receptor 114 (ADGRG5)	-1.50539	-2.86319	-2.55474	-2.75898	0.491611
110	GPR115	G-protein-coupled receptor 115 (ADGRF4)	-1.78316	-1.42547	-2.79226	-3.61485	-1.19006
111	GPR116	G-protein-coupled receptor 116 (ADGRF5)	-2.59	-2.22957	-1.79067	-2.90841	-0.621287
112	GPR119	G protein-coupled receptor 119	7.13725	-26.8651	3.67057	5.33201	-6.03844
113	GPR12	G protein-coupled receptor 12	5.35358	0.357321	3.70235	4.27027	-0.471489
114	GPR120	Free Fatty Acid Receptor 4 (FFAR4)	1.08851	-1.23122	-1.71521	0.816526	-1.09626
115	GPR123	Adhesion G Protein-Coupled Receptor A1 (ADGRA1)	-0.903487	-2.46826	-1.4511	0.374871	0.44486
116	GPR124	Adhesion G Protein-Coupled Receptor A2 (ADGRA2)	-0.926017	-0.92841	-1.17209	0.290297	1.08674
117	GPR125	Adhesion G Protein-Coupled Receptor A2 (ADGRA3)	-0.225605	-0.997991	-1.9609	-0.6885	0.925758
118	GPR126	Adhesion G Protein-Coupled Receptor G6 (ADGRG6)	-0.536276	-3.30927	-2.03487	-3.46716	-2.48571
119	GPR133	G protein-coupled receptor 133	3.45223	-83.1186	2.83681	3.31616	-82.3425
120	GPR135	G Protein-Coupled Receptor 135	-2.34887	-1.53376	-0.994293	-1.68379	-2.60085
121	GPR139	G protein-coupled receptor 139	2.26591	-23.8685	-7.28029	-6.35202	-27.1707
122	GPR141	G Protein-Coupled Receptor 141	-1.44943	-1.57272	-0.645713	-0.309209	-0.92533
123	GPR142	G protein-coupled receptor 142	1.21966	2.63326	-0.256695	0.30003	3.77076
124	GPR143	G Protein-Coupled Receptor 143	-0.637976	-2.51018	-1.86294	-1.6478	-1.10248
125	GPR144	Adhesion G Protein-Coupled Receptor D2 (ADGRD2)	0.937944	-1.44787	-0.933892	-0.694604	0.00790506
126	GPR146	G protein-coupled receptor 146	1.36011	-4.55967	0.0655875	0.00864328	-6.45887
127	GPR148	G Protein-Coupled Receptor 148	-2.35305	-3.31861	-3.10726	-2.04715	-1.47938
128	GPR149	G protein-coupled receptor 149	-0.635682	-41.7263	0.0438586	-0.814152	-7.06013
129	GPR15	G protein-coupled receptor 15	-0.0535867	-0.0278942	1.22682	-0.752169	-12.9037
130	GPR150	G protein-coupled receptor 150	6.95511	-6.13087	-0.461697	0.707723	0.238851
131	GPR151	G Protein-Coupled Receptor 151	-3.64694	-2.67956	-0.974298	-2.28352	-2.05901
132	GPR152	G Protein-Coupled Receptor 152	-0.750671	-1.28976	-0.401478	-0.231782	1.86064
133	GPR153	G protein-coupled receptor 153	4.65275	-23.5534	0.731191	-3.34174	-14.205
134	GPR156	G protein-coupled receptor 156	4.05344	-4.85636	2.76532	1.37926	-4.5096
135	GPR157	G Protein-Coupled Receptor 157	1.04419	-0.772583	-0.888977	-1.2323	3.50877
136	GPR158	G Protein-Coupled Receptor 158	0.971582	1.56653	2.23967	0.212791	3.31492
137	GPR160	G Protein-Coupled Receptor 160	0.13015	0.0933633	-0.793836	0.113005	2.10491
138	GPR161	G protein-coupled receptor 161	-2.59705	-3.45709	-0.460156	-1.60428	-5.58549
139	GPR162	G Protein-Coupled Receptor 162	2.54973	-1.63958	-1.12832	-0.757599	0.480399
140	GPR17 short	G protein-coupled receptor 17 short	2.96007	0.173547	-0.501339	2.36033	1.81436
141	GPR171	G Protein-Coupled Receptor 171	2.60543	-2.40083	-0.90896	-1.42091	-0.831724
142	GPR173	G protein-coupled receptor 173	1.49267	-4.49378	0.0590926	0.119073	-0.580507
143	GPR174	G-Protein Coupled Receptor 174	1.11745	-1.99617	-2.19502	-2.63754	-1.72689
144	GPR18	G protein-coupled receptor 18	1.11824	-5.38547	-1.00049	2.08073	-3.04155
145	GPR182	G protein-coupled receptor 182	2.43634	0.0692838	-0.287988	0.123902	0.0892954
146	GPR19	G Protein-Coupled Receptor 19	-1.36568	-0.760068	-0.653671	-0.932497	-1.20173
147	GPR20	G protein-coupled receptor 20	8.9035	-0.0780414	3.62973	7.20357	-2.4476
148	GPR21	G Protein-Coupled Receptor 21	-0.776467	0.100175	-0.0312514	0.0471991	0.160835
149	GPR22	G Protein-Coupled Receptor 22	-1.09426	-2.12832	-0.704116	0.700853	0.407975
150	GPR25	G Protein-Coupled Receptor 25	-2.29022	-2.15948	-2.14828	-1.72711	-0.660568
151	GPR26	G Protein-Coupled Receptor 26	0.187528	-0.580731	-0.290331	-0.115817	0.170505
152	GPR27	G Protein-Coupled Receptor 27	0.0845005	-0.612444	-0.296161	1.64588	1.93956
153	GPR3	G protein-coupled receptor 3	9.84503	-0.728472	3.58281	7.48487	-0.512242
154	GPR31	G Protein-Coupled Receptor 31	-1.64155	-1.71281	-1.24822	-1.5921	-0.454628
155	GPR32	G protein-coupled receptor 32	1.7808	-4.10104	0.0717528	1.37271	-3.91585
156	GPR33	G protein-coupled receptor 33	2.55369	-3.9584	-0.126669	3.02481	-2.12644
157	GPR34	G Protein-Coupled Receptor 34	-1.22824	-1.95206	-0.575388	-1.26683	-0.894984
158	GPR35	G protein-coupled receptor 35	0.536865	-3.01478	2.99544	4.18232	-7.85756
159	GPR37	G protein-coupled receptor 37	-0.881148	-2.0546	-0.655372	-2.53158	-2.60964
160	GPR37L1	G Protein-Coupled Receptor 37 Like 1	-2.17736	-1.63164	-2.31835	-2.02943	-1.90716
161	GPR39	G Protein-Coupled Receptor 39	2.2509	-11.5101	-6.36301	-9.02435	-4.92972
162	GPR4	G Protein-Coupled Receptor 4	-1.37305	-3.96719	-3.16217	-0.660999	1.93659
163	GPR45	G Protein-Coupled Receptor 45	0.314518	0.592213	-0.54564	-0.0255577	0.95495
164	GPR50	G Protein-Coupled Receptor 50	-1.37003	-1.44569	-0.69232	-1.05458	-0.300647
165	GPR52	G protein-coupled receptor 52	-0.475827	-1.34188	-2.30729	-1.15427	-2.66429
166	GPR55	G Protein-Coupled Receptor 55	-2.74919	0.0447985	-0.0195124	-0.0976791	-0.223356
167	GPR56	G protein-coupled receptor 56	-0.797219	-2.19841	-0.739922	-3.72938	0.191406
168	GPR6	G protein-coupled receptor 6	7.41175	-0.365566	1.82612	5.10852	-0.690322
169	GPR61	G protein-coupled receptor 61	-3.23374	-0.395524	-3.46612	-3.94393	-0.928696
170	GPR62	G protein-coupled receptor 62	0.870815	-0.850525	-1.62629	-0.285535	1.51801
171	GPR63	G Protein-Coupled Receptor 63	1.09894	-0.16742	-0.60658	2.45366	1.22072
172	GPR64	G protein-coupled receptor 64	-4.07859	-5.62271	-2.31219	-4.33753	-7.70066
173	GPR65	G protein-coupled receptor 65	-1.38715	-8.37556	1.27755	-3.0793	-10.455
174	GPR68 long	G protein-coupled receptor 68 long	-2.92712	-159.537	5.01971	3.27418	-162.099
175	GPR75	G protein-coupled receptor 75	4.17891	-9.47147	6.14436	2.27172	-12.6793
176	GPR77	complement component 5a receptor 2 (C5AR2)	4.76578	-1.06966	6.14755	2.64968	-3.7025
177	GPR78	G Protein-Coupled Receptor 78	2.4393	-0.581372	-0.429042	0.893529	2.01433
178	GPR81	hydroxycarboxylic acid receptor 1	2.29197	0.932944	0.102328	1.05039	-7.92222
179	GPR82	G Protein-Coupled Receptor 82	-0.314581	-1.43317	-0.0995101	-1.55218	0.261523
180	GPR83	G Protein-Coupled Receptor 83	-2.35558	-2.01692	-2.15096	-1.11491	-0.627449
181	GPR84	G protein-coupled receptor 84	2.57469	-3.52797	-0.768096	5.14745	-3.67048
182	GPR85	G protein-coupled receptor 85	6.64054	-2.82632	3.43666	2.03789	-3.7141
183	GPR87	G Protein-Coupled Receptor 87	-0.158759	0.110491	-4.66844	-3.92715	2.98391
184	GPR88	G Protein-Coupled Receptor 88	-0.607556	-1.19248	-1.10273	-2.33518	-0.818318
185	GPR97	Adhesion G Protein-Coupled Receptor G3 (ADGRG3)	-1.73596	-1.08315	-1.79476	-0.757557	-1.21452
186	GPRC5A	G protein-coupled receptor class C group 5 member A	9.99295	-5.54454	8.98846	6.76282	-9.12622
187	GPRC5B	G protein-coupled receptor class C group 5 member B	6.88331	-3.42615	7.41225	4.37504	-12.5138
188	GPRC5C	G protein-coupled receptor, family C, group 5, member C	-1.81489	-0.707409	-1.30911	-1.00378	-0.501288
189	GPRC5D	G protein-coupled receptor class C group 5 member D	-0.472654	-0.16838	-2.08684	-1.92671	0.492464
190	GPRC6A	G protein-coupled receptor, family C, group 6, member A	-2.4711	-1.51089	-1.54654	-1.11057	0.803036
191	GRM1	glutamate receptor, metabotropic 1	-0.568438	-0.760734	-0.946219	-0.549088	0.735044
192	GRM2	glutamate metabotropic receptor 2	1.10215	0.980319	-0.721406	0.673225	-2.26886
193	GRM4	glutamate receptor, metabotropic 4	-0.0103478	-0.478319	1.65314	1.5218	2.5621
194	GRM5	glutamate receptor, metabotropic 5	2.34118	0.891052	0.818065	1.64693	3.55433
195	GRM6	glutamate receptor, metabotropic 6	-1.73702	-2.76169	-0.482158	-1.17276	2.66233
196	GRM7	glutamate receptor, metabotropic 7	-0.73799	-1.86607	-0.143188	1.05603	10.3579
197	GRM8	glutamate receptor, metabotropic 8	-1.10889	-2.47106	-1.56427	-1.23591	-2.01112
198	GRPR	gastrin-releasing peptide receptor	-2.01874	-3.57995	-1.13893	-1.56326	-1.2444
199	H1	histamine receptor H1	-3.69489	-2.23698	0.653992	-5.47016	-0.31179
200	H2	histamine receptor H2	2.04808	-0.335371	0.663073	-1.14049	-0.47635
201	H3	histamine receptor H3	0.0877716	-0.294887	0.315116	0.590155	-2.02032
202	H4	histamine receptor H4	7.15996	-3.71401	1.77285	5.53999	-3.2806
203	HCA3	hydroxycarboxylic Acid Receptor 3	-1.75073	-2.64495	0.281723	-0.17832	-2.69622
204	HCRTR1	hypocretin (orexin) receptor 1	16.6943	1.69629	12.8871	16.941	-0.161535
205	HCRTR2	hypocretin (orexin) receptor 2	0.000264787	0.477355	0.724765	2.17351	-1.96602
206	HTR2B	5-hydroxytryptamine (serotonin) receptor 2B	-4.14005	-1.15676	0.186564	0.0795633	-0.397769
207	HTR4	5-hydroxytryptamine (serotonin) receptor 4	-2.23546	-3.37455	-3.63767	-1.56182	-4.08074
208	IP	prostaglandin I2 (prostacyclin) receptor	-0.107126	-1.76475	-2.04526	-1.0818	-1.51366
209	KCNJ5	potassium inwardly rectifying channel, subfamily J, member 5	1.5535	-0.840768	-1.78296	1.88833	-2.65605
210	KISSPEPTIN-R	KISS1 Receptor	-1.75215	-4.0383	-3.51517	-2.30762	-1.38145
211	LGR5	leucine-rich repeat containing G protein-coupled receptor 5	12.3837	-3.7475	-2.30747	-2.86979	-3.95298
212	LHCGR	luteinizing hormone/choriogonadotropin receptor	0.234032	-0.797071	0.315156	0.26134	1.92284
213	LPAR1	lysophosphatidic acid receptor 1	0.718893	-1.41545	0.687402	1.19486	3.40792
214	LPAR2	lysophosphatidic acid receptor 2	1.11113	2.59225	1.46996	-0.122647	2.99273
215	LPAR4	lysophosphatidic acid receptor 4	-0.083402	-0.212528	-0.545571	1.19289	3.13253
216	LPAR5	lysophosphatidic acid receptor 5	2.14916	-2.72785	-1.99147	2.96227	1.09661
217	LPAR6	lysophosphatidic acid receptor 6	-2.6698	-2.83404	-2.1042	-2.56945	0.0867129
218	LTB4R	leukotriene B4 receptor	-0.224249	-0.696862	-0.299379	0.848873	0.619569
219	LTB4R2B	leukotriene B4 receptor 2	-0.974371	-0.205614	-0.0275316	-0.182157	1.86279
220	M1	Muscarinic acetylcholine receptor M1	3.0109	-0.85623	0.788455	0.618133	-0.631013
221	M2	Muscarinic acetylcholine receptor M2	5.99831	0.69544	2.31624	4.86526	1.34948
222	M3	Muscarinic acetylcholine receptor M3	2.85047	-0.147116	0.163913	3.50261	-1.31778
223	M4	Muscarinic acetylcholine receptor M4	-2.98414	-1.10787	-6.29129	-4.09443	-1.5722
224	M5	Muscarinic acetylcholine receptor M5	-0.595058	-0.639189	0.694665	2.90315	-1.43071
225	MAS1	MAS1 oncogene	21.2757	-15.3097	-7.84388	-19.0916	2.48251
226	MAS1L	MAS1 oncogene-like	0.268897	0.300175	-0.101176	3.15118	0.456851
227	MC1R	melanocyte-stimulating hormone receptor	-0.549077	0.0444083	-0.37515	0.495863	0.57527
228	MC2R	melanocortin 2 receptor	-1.06057	-0.523549	-0.848707	-0.688062	-3.13747
229	MC3R	melanocortin 3 receptor	1.69702	-4.70471	0.30018	2.25946	-3.13087
230	MC4R	melanocortin 4 receptor	3.439	-1.93466	2.23899	2.19424	-2.59901
231	MC5R	melanocortin 5 receptor	1.3071	-1.46562	-0.920969	0.907565	-2.86865
232	MCHR1	melanin concentrating hormone receptor 1	-1.97169	-2.68928	-2.8993	-1.76566	-4.21675
233	MCHR2	melanin concentrating hormone receptor 2	-3.70228	-3.92163	-2.2295	-0.457708	-1.19334
234	MLNR	motilin receptor	-3.19031	-1.0928	-4.06972	-7.83657	-0.320244
235	MRGE	MAS-related GPR, member E	-2.74729	-1.16576	-2.09491	-0.920217	-1.05133
236	MRGF	MAS-related GPR, member F	0.574011	-3.53707	0.744876	4.7593	-2.71344
237	MRGPRD	MAS-related GPR, member D	0.905493	-3.11787	-0.472689	-4.52664	4.11586
238	MRGPRE	MAS-related GPR, member E	-1.08045	-1.31969	-1.34277	-0.87934	0.355429
239	MRGPRF	MAS-related GPR, member F	-0.325842	-0.470976	-1.13305	-0.751174	-0.0366725
240	MRGPRG	MAS-related GPR, member G	-0.00100963	-1.57931	-0.35977	-1.34339	-0.28049
241	MRGPRX1	MAS-related GPR, member X1	0.229898	-2.41865	-1.15818	-1.58993	-1.40664
242	MRGPRX2	MAS-related GPR, member X2	0.189924	-3.06459	-2.37496	-2.43567	0.383002
243	MRGPRX3	MAS-related GPR, member X3	-0.607825	-1.49609	-0.329905	-0.725628	0.522471
244	MRGPRX4	MAS-related GPR, member X4	-0.0710382	-2.89724	-1.4731	-1.83676	-0.77627
245	MRGX4	MAS-related GPR, member X4	-1.23605	-28.1285	-11.0938	0.701028	-14.4134
246	MT1R	melatonin receptor type 1A	0.541891	-4.07233	-1.2694	0.390551	-4.4895
247	MT2R	melatonin receptor type 1B	-2.11409	-1.78132	-4.7848	-2.96589	-2.80096
248	NK1	tachykinin receptor 1	-0.866644	1.66488	-3.44029	-0.667649	-1.29359
249	NK2	tachykinin receptor 2	1.32398	-2.23435	1.14979	0.00909152	-3.34302
250	NK3	tachykinin receptor 3	-0.17883	-1.58756	-0.776804	-0.811437	-1.93845
251	NMBR	neuromedin B receptor	0.460614	0.279309	-0.62417	-1.09566	-0.696918
252	NMUR1	neuromedin U receptor 1	0.248188	-0.0261721	0.179825	-0.745581	-2.52176
253	NMUR2	neuromedin U receptor 2	0.526613	-2.66076	-2.41382	2.72886	-4.29565
254	NPBWR1	neuropeptides B and W receptor 1	-1.2595	-7.0158	-3.49536	-1.75233	-6.07872
255	NPBWR2	neuropeptides B and W receptor 2	-4.48152	-2.92027	-4.53223	-1.66101	-2.74838
256	NPFF2	neuropeptide FF receptor 2	-0.845951	-0.917373	-0.817908	-0.904461	-0.548518
257	NPFFR1	neuropeptide FF receptor 1	-0.489582	-0.462011	-3.30548	1.06961	-1.90377
258	NPS	neuropeptide S receptor 1	-0.795294	-0.116217	-0.692914	-1.42964	0.111586
259	NPY1R	neuropeptide Y receptor Y1	0.0787983	-1.55393	-1.14735	-0.879927	-0.538786
260	NPY2R	neuropeptide Y receptor Y2	1.06644	-4.76171	-0.896086	0.462062	-5.2316
261	NPY4R	neuropeptide Y receptor Y4	-1.2042	-1.30577	-2.22855	-1.47957	-0.849375
262	NPY5R	neuropeptide Y Receptor Y5	0.934358	-5.01891	-1.81721	0.212106	-4.22052
263	NTSR1(CO)	neurotensin receptor 1	-1.55744	-6.09691	-1.75292	-0.340787	-8.03628
264	NTSR2	neurotensin receptor type 2	-1.85851	0.127528	-3.41133	1.00538	0.255326
265	OPN1LW	opsin 1 (cone pigments), long-wave-sensitive	0.198869	0.883544	0.26326	-0.985397	-0.649872
266	OPN1MW	opsin 1 (cone pigments), medium-wave-sensitive	1.48043	-0.857113	-0.549214	-1.39813	-1.41042
267	OPN3	opsin 3	-0.473434	-0.437701	-0.34275	-0.281011	0.266352
268	OPN5	opsin 5	-2.24553	-2.56335	-1.79992	-1.76796	-0.631071
269	OPRD1	opioid receptor, delta 1 (DOR)	-3.04813	-1.93384	-3.28166	-2.677	-2.64019
270	OPRK1	opioid receptor, kappa 1 (KOR)	6.16994	-1.39237	-1.64752	-1.93323	-1.11323
271	OPRL1	opioid Related Nociceptin Receptor 1	-1.45716	-2.49919	-1.44016	-0.869734	0.296599
272	OPRM1	opioid receptor, mu 1 (MOR1)	-2.36336	-3.97207	-1.89341	-2.75006	-0.878289
273	OR1G1	olfactory receptor, family 1, subfamily G, member 1	-1.69168	-3.31457	0.964921	-1.67888	-2.97891
274	OR3A2	olfactory receptor, family 3, subfamily A, member 2	-3.15199	-0.407791	-0.0333984	-9.8948	-1.06545
275	OR51E2	olfactory receptor, family 51, subfamily E, member 2	0.357705	-0.988576	-0.414512	0.751413	-1.75179
276	OXER1	oxoeicosanoid receptor 1	2.06467	-0.118882	0.648941	-0.232502	-1.8612
277	OXGR1	oxoglutarate (alpha-ketoglutarate) receptor 1	0.443936	0.238566	-1.06626	-0.461652	1.76969
278	OXTR	oxytocin Receptor	0.330343	-2.79645	-0.72617	-1.20307	-3.35553
279	P2RY10	purinergic receptor P2Y, G-protein coupled, 10	-1.52543	-1.61113	-0.744711	-1.35841	0.333747
280	P2Y1	purinergic receptor P2Y, G-protein coupled, 1	11.0377	-11.8258	0.429607	-0.459182	-4.63201
281	P2Y11	purinergic receptor P2Y, G-protein coupled, 11	-12.5126	-21.7685	-11.1477	-16.2976	-20.5258
282	P2Y12	purinergic receptor P2Y, G-protein coupled, 12	0.718014	-6.75185	-4.09058	-4.31394	-2.58565
283	P2Y13 short	purinergic receptor P2Y, G-protein coupled, 13 short	2.55038	-3.48375	1.69786	0.947113	-2.67864
284	P2Y14	purinergic receptor P2Y, G-protein coupled, 14	8.52275	0.0147	5.35737	4.97212	0.96592
285	P2Y2	purinergic receptor P2Y, G-protein coupled, 2	-6.22167	-58.1477	-22.9834	-17.1805	-41.6911
286	P2Y4	pyrimidinergic receptor P2Y, G-protein coupled, 4	-0.0040248	-12.7799	-6.06318	-5.05916	-14.4373
287	P2Y6	pyrimidinergic receptor P2Y, G-protein coupled, 6	1.17758	-17.8431	-0.383599	-8.64625	-26.5772
288	P2Y8	purinergic receptor P2Y, G-protein coupled, 8	6.37963	-9.10215	1.695	1.71317	-3.85876
289	PAFR	platelet activating factor receptor	6.57367	-6.72212	-0.530386	-1.61951	-7.18618
290	PK1	prokineticin receptor 1	-3.327	-3.52999	-2.81528	-2.67556	-1.12576
291	PK2	prokineticin receptor 2	-3.23384	-5.78942	-4.28599	-2.39317	-0.620756
292	PRLHR	prolactin releasing hormone receptor	0.330244	-3.13145	1.45545	-1.85899	-8.23987
293	PROKR2	prokineticin receptor 2	0.416528	-1.78635	0.524205	-1.58961	-2.61443
294	PTH1R	parathyroid hormone 1 receptor	0.413719	-0.633266	-0.774612	-0.478926	1.22971
295	PTH2R	parathyroid hormone 2 receptor	0.517671	-0.481299	0.391742	-1.7579	-1.19341
296	QRFP	pyroglutamylated RFamide peptide receptor	-1.3332	-2.80479	-2.34457	-0.974543	-1.05462
297	RABGAP1	Rab GTPase-activating protein 1	-0.576857	-0.480927	-1.47608	-1.82565	-1.28014
298	RAMP1	receptor-activity-modifying protein 1	1.06601	-0.742433	-0.804772	-0.968377	-0.994999
299	RGR	Retinal G protein coupled receptor	-0.553997	-1.29758	-1.42594	-2.11361	-3.06269
300	RXFP1	relaxin/insulin-like family peptide receptor 1	-0.563857	-0.95721	0.273827	-1.09322	0.455696
301	RXFP2	relaxin/insulin-like family peptide receptor 2	0.369094	-1.67851	-0.673347	-1.30499	-1.51136
302	RXFP3	relaxin/insulin-like family peptide receptor 3	3.55127	-2.92279	1.39873	1.98498	-2.19233
303	RXFP4	relaxin/insulin-like family peptide receptor 4	0.996726	-0.459809	1.69002	-0.33754	-1.56507
304	S1PR1	sphingosine-1-phosphate receptor 1	-1.91769	-2.18915	-0.836161	-1.42689	0.0873359
305	S1PR2	sphingosine-1-phosphate receptor 2	-3.05544	-2.12651	-1.79933	-1.36529	0.199206
306	S1PR3	sphingosine-1-phosphate receptor 3	-2.57289	-2.51626	-2.00108	-2.19875	-0.451804
307	S1PR4	sphingosine-1-phosphate receptor 4	-2.69074	-2.08011	-3.37929	-3.24357	-2.24201
308	S1PR5	sphingosine-1-phosphate receptor 5	-1.20168	-0.945399	1.48658	-0.465491	-0.326444
309	SCTR	secretin receptor	-0.95072	-0.0836611	-0.512501	0.89436	0.152992
310	SSTR1	somatostatin receptor 1	2.79065	0.451144	0.537217	-0.554322	-0.638312
311	SSTR2	somatostatin receptor 2	0.303882	-0.658187	-0.842445	-0.998193	-1.13685
312	SSTR3	somatostatin receptor 3	3.89138	-1.24614	1.40897	3.53876	-1.81066
313	SSTR4	somatostatin receptor 4	0.73156	-1.09219	-0.163975	-0.35955	0.27857
314	SSTR5	somatostatin receptor 5	-0.348462	-2.28043	2.28102	-0.16203	-0.551976
315	SUCNR1	succinate receptor 1	-2.25995	-1.92579	-2.99101	-1.17877	-0.922022
316	TA1	trace amine associated receptor 1	-1.75778	-2.641	-2.97529	-1.30382	-1.11579
317	TAAR2	trace amine associated receptor 2	1.05404	-0.152991	0.752669	-1.41885	-0.403197
318	TAAR5	trace amine associated receptor 5	0.868395	-1.57697	-0.416695	0.608257	-2.96284
319	TAAR6	trace amine associated receptor 6	-0.418719	-2.31401	-1.50701	-1.31134	-3.51555
320	TAAR8	trace amine associated receptor 8	0.464706	-0.135079	0.472565	-1.61815	-2.21354
321	TAAR9	trace amine associated receptor 9	0.292852	-1.90066	-0.821456	-2.31555	-1.7396
322	TAS2R1	taste receptor, type 2, member 1	0.931176	-0.930208	-0.270162	-0.407775	-0.974434
323	TAS2R10	taste receptor, type 2, member 10	1.89438	-0.249822	1.22708	0.659827	-0.149261
324	TAS2R13	taste receptor, type 2, member 13	1.10385	-0.971017	-1.05858	0.783088	-2.08616
325	TAS2R14	taste receptor, type 2, member 14	-1.51073	-1.81682	0.6266	-2.20455	-1.25715
326	TAS2R16	taste receptor, type 2, member 16	0.556116	-0.65016	0.410675	-2.05899	-1.00019
327	TAS2R19	taste receptor, type 2, member 19	0.522781	-0.810697	-1.31809	-0.280228	-0.5612
328	TAS2R5	taste receptor, type 2, member 5	3.91954	-0.246592	2.48503	0.211515	-1.19902
329	TAS2R7	taste receptor, type 2, member 7	0.158691	-0.399092	-0.160252	-0.220207	0.252576
330	TAS2R8	taste receptor, type 2, member 8	0.189418	-0.416867	-0.548502	0.391385	0.758575
331	TAS2R9	taste receptor, type 2, member 9	1.68736	0.0717569	2.36641	0.686158	-0.791465
332	TBXA2R	thromboxane A2 receptor	-0.880851	-1.15755	-0.974008	-0.528389	0.248948
333	TSHR	thyroid stimulating hormone receptor	-3.28985	-0.501813	-1.11364	-1.38864	-0.338288
334	UTS2R	urotensin 2 receptor	46.9107	-8.4355	-4.10997	-11.4267	-2.85362
335	V1A	arginine vasopressin receptor 1A	0.240311	0.0613088	0.922857	-0.48001	-0.512472
336	V1B	arginine vasopressin receptor 1B	1.47182	-0.659751	1.11888	0.627253	-0.148774
337	V2	arginine vasopressin receptor 2	1.36477	-0.988271	1.41008	-0.764579	-0.416512
338	VIPR1	vasoactive intestinal peptide receptor 1	-1.85327	-0.522197	-0.983249	-2.0975	0.0833103
339	VIPR2	vasoactive intestinal peptide receptor 2	0.501863	-0.156011	-0.699361	-0.864493	1.30023
340	VN1R1	vomeronasal 1 receptor	3.04412	-1.18964	1.76789	2.86592	-0.898495
341	XCR1	chemokine (C motif) receptor 1/GPR5	0.628212	-0.399337	0.846373	-1.92397	-0.208013
342	α1A	adrenoceptor alpha 1A	0.479051	0.335396	0.574034	0.0113904	0.300627
343	α1B	adrenoceptor alpha 1B	-0.0202163	0.493285	-1.61455	-1.17466	0.342086
344	α1D	adrenoceptor alpha 1D	1.6706	0.273382	1.15699	-1.10998	0.0196693
345	α2A	adrenoceptor alpha 2A	8.12592	-0.00544894	1.73371	-0.94939	-2.4809
346	α2B	adrenoceptor alpha 2B	5.92794	-2.53147	-4.0258	-2.27815	0.619489
347	α2C	adrenoceptor alpha 2C	15.581	-6.27246	6.99583	2.31995	-4.42349
348	β1	adrenoceptor beta 1	1.06887	0.738327	-1.39651	-0.381304	1.26936

### Sheet: map
	A	B	C	D	E	F
1	5-HT1A	D1	GPR125	GPR75	MCHR2	PK2
2	5-HT1B	D2	GPR126	GPR77	MLNR	PRLHR
3	5-HT1D	D3	GPR133	GPR78	MRGE	PROKR2
4	5-HT1E	D4	GPR135	GPR81	MRGF	PTH1R
5	5-HT1F	D5	GPR139	GPR82	MRGPRD	PTH2R
6	5-HT2A	DARC	GPR141	GPR83	MRGPRE	QRFP
7	5-HT2C	DP	GPR142	GPR84	MRGPRF	RABGAP1
8	5-HT5A	DP2	GPR143	GPR85	MRGPRG	RAMP1
9	5-HT6	EBI2	GPR144	GPR87	MRGPRX1	RGR
10	5-HT7	EDNRA	GPR146	GPR88	MRGPRX2	RXFP1
11	ADCYAP1	EDNRB	GPR148	GPR97	MRGPRX3	RXFP2
12	ADORA1	ELTD1	GPR149	GPRC5A	MRGPRX4	RXFP3
13	ADORA2A	EP1	GPR15	GPRC5B	MRGX4	RXFP4
14	ADORA2B	EP2	GPR150	GPRC5C	MT1R	S1PR1
15	ADORA3	EP3 iso6	GPR151	GPRC5D	MT2R	S1PR2
16	ADRB2	EP4	GPR152	GPRC6A	NK1	S1PR3
17	ADRB3	F2R	GPR153	GRM1	NK2	S1PR4
18	AGTR1	F2RL1	GPR156	GRM2	NK3	S1PR5
19	AGTR2	F2RL2	GPR157	GRM4	NMBR	SCTR
20	APLNR	F2RL3	GPR158	GRM5	NMUR1	SSTR1
21	B1	FFA1	GPR160	GRM6	NMUR2	SSTR2
22	B2	FFA2	GPR161	GRM7	NPBWR1	SSTR3
23	BB3	FFA3	GPR162	GRM8	NPBWR2	SSTR4
24	C3AR1	FFA4	GPR17 short	GRPR	NPFF2	SSTR5
25	C5AR1	FP	GPR171	H1	NPFFR1	SUCNR1
26	CALCR	FPR1	GPR173	H2	NPS	TA1
27	CALCRL	FPR2	GPR174	H3	NPY1R	TAAR2
28	CASR	FPR3	GPR18	H4	NPY2R	TAAR5
29	CB1	FSHR	GPR182	HCA3	NPY4R	TAAR6
30	CB2	FZD4	GPR19	HCRTR1	NPY5R	TAAR8
31	CCBP2	G2A	GPR20	HCRTR2	NTSR1(CO)	TAAR9
32	CCKAR	GABBR1	GPR21	HTR2B	NTSR2	TAS2R1
33	CCKBR	GAL2	GPR22	HTR4	OPN1LW	TAS2R10
34	CCR1	GALR1	GPR25	IP	OPN1MW	TAS2R13
35	CCR10	GALR3	GPR26	KCNJ5	OPN3	TAS2R14
36	CCR2	GCGR	GPR27	KISSPEPTIN-R	OPN5	TAS2R16
37	CCR3	GHRHR	GPR3	LGR5	OPRD1	TAS2R19
38	CCR4	GHSR	GPR31	LHCGR	OPRK1	TAS2R5
39	CCR5	GIPR	GPR32	LPAR1	OPRL1	TAS2R7
40	CCR6	GLP1R	GPR33	LPAR2	OPRM1	TAS2R8
41	CCR7	GLP2R	GPR34	LPAR4	OR1G1	TAS2R9
42	CCR8	GNRHR	GPR35	LPAR5	OR3A2	TBXA2R
43	CCR9	GPBA	GPR37	LPAR6	OR51E2	TSHR
44	CCRL2	GPER	GPR37L1	LTB4R	OXER1	UTS2R
45	CD97	GPR1	GPR39	LTB4R2B	OXGR1	V1A
46	CMKLR1	GPR101	GPR4	M1	OXTR	V1B
47	CRHR1	GPR109A	GPR45	M2	P2RY10	V2
48	CRHR2	GPR110	GPR50	M3	P2Y1	VIPR1
49	CX3CR1	GPR111	GPR52	M4	P2Y11	VIPR2
50	CXCR1	GPR113	GPR55	M5	P2Y12	VN1R1
51	CXCR2	GPR114	GPR56	MAS1	P2Y13 short	XCR1
52	CXCR3	GPR115	GPR6	MAS1L	P2Y14	α1A
53	CXCR4	GPR116	GPR61	MC1R	P2Y2	α1B
54	CXCR5	GPR119	GPR62	MC2R	P2Y4	α1D
55	CXCR6	GPR12	GPR63	MC3R	P2Y6	α2A
56	CXCR7	GPR120	GPR64	MC4R	P2Y8	α2B
57	CysLT1	GPR123	GPR65	MC5R	PAFR	α2C
58	CYSLTR2	GPR124	GPR68 long	MCHR1	PK1	β1
