## Supplementary material for "Activation of the urotensin-II receptor by anti-COVID-19 drug remdesivir induces cardiomyocyte dysfunction": Data file S2

### Sheet: Sheet1
Position (GRCh38.p13)	Alleles	Amino Acid	Position (Amino acid)	rs#	Position (GPCR)	mutant EC50 (Remdesivir)	WT EC50 (Remdesivir)	⊿pEC50 (Remdesivir) cutoff value : -1	mutant EC50 (UT2)	WT EC50 (UT2)	⊿pEC50 (UT2) cutoff value = -1
chr17:82374500	C>T	S>L	59	NA	TM1	1.137e-05	1.398e-05	0.0897467	9.24e-12	1.067e-11	0.0624924
chr17:82374508	G>A	G>S	62	rs1329587025	TM1	2.229e-05	1.592e-05	-0.146167	3.495e-11	1.814e-11	-0.28481
chr17:82374509	G>A	G>D	62	rs1229117294	TM1	NA	1.237e-05	-1	8.319e-10	1.336e-11	-1
chr17:82374511	G>A	V>M	63	rs558351277	TM1	1.558e-05	1.237e-05	-0.100198	2.157e-11	1.336e-11	-0.208044
chr17:82374526	G>T	G>C	68	NA	TM1	3.824e-06	1.803e-05	0.673478	6.725e-11	1.871e-11	-0.555619
chr17:82374531	C>G	N>K	69	NA	TM1	NA	1.736e-05	-1	NA	1.641e-11	-1
chr17:82374539	C>T	T>M	72	NA	TM1	NA	1.736e-05	-1	1.979e-10	1.641e-11	-1
chr17:82374559	T>C	S>P	79	rs1409387712	TM1	6.173e-05	1.022e-05	-0.781045	9.122e-11	2.324e-11	-0.593854
chr17:82374566	G>T	R>L	81	NA	ICL1	NA	1.592e-05	-1	8.747e-11	1.814e-11	-0.683222
chr17:82374569	C>T	A>V	82	rs779828721	ICL1	NA	1.022e-05	-1	NA	2.324e-11	-1
chr17:82374586	G>A	V>I	88	NA	TM2	1.156e-05	1.24e-05	0.0304639	2.484e-11	2.234e-11	-0.0460684
chr17:82374634	A>G	I>V	104	NA	TM2	5.018e-05	1.592e-05	-0.498588	3.193e-11	1.814e-11	-0.245562
chr17:82374637	C>A	P>T	105	rs140576840	TM2	NA	1.24e-05	-1	1.292e-09	2.234e-11	-1
chr17:82374658	G>C	V>L	112	NA	TM2	1.601e-05	1.398e-05	-0.0588842	1.095e-11	1.067e-11	-0.0112497
chr17:82374666	G>C	K>N	114	rs2052475979	ECL1	1.035e-05	1.592e-05	0.187003	4.491e-11	1.814e-11	-0.393706
chr17:82374680	G>A	G>E	119	NA	TM3	2.478e-05	1.24e-05	-0.30068	1.185e-10	2.234e-11	-0.724635
chr17:82374685	G>T	V>L	121	NA	TM3	1.415e-05	1.592e-05	0.0511866	2.846e-11	1.814e-11	-0.195598
chr17:82374701	T>C	L>P	126	rs776632215	TM3	NA	1.592e-05	-1	NA	1.814e-11	-1
chr17:82374713	A>G	D>G	130	rs1318518750	TM3	7.345e-06	1.803e-05	0.390004	NA	2.701e-11	-1
chr17:82374725	T>C	M>T	134	rs778695207	TM3	NA	1.398e-05	-1	3.263e-11	1.067e-11	-0.485453
chr17:82374743	C>T	T>M	140	rs141394531	TM3	2.005e-05	1.24e-05	-0.208693	8.055e-11	2.234e-11	-0.556982
chr17:82374751	G>A	V>I	143	rs200671433	TM3	1.021e-05	1.24e-05	0.0843959	2.153e-11	2.234e-11	0.0160391
chr17:82374758	G>A	S>N	145	rs201620168	TM3	NA	1.24e-05	-1	NA	2.234e-11	-1
chr17:82374761	G>A	S>N	146	NA	TM3	2.372e-05	1.24e-05	-0.281693	5.446e-11	2.234e-11	-0.386994
chr17:82374762	C>A	S>R	146	NA	TM3	0.3885	1.24e-05	-1	4.069e-11	2.234e-11	-0.260405
chr17:82374763	G>A	E>K	147	rs1444217674	TM3	NA	1.398e-05	-1	4.311e-10	1.067e-11	-1
chr17:82374767	G>A	R>H	148	rs13305975	TM3	NA	1.022e-05	-1	1.437e-09	2.324e-11	-1
chr17:82374782	T>C	L>P	153	rs1386826949,rs751210801	TM3	NA	1.592e-05	-1	NA	1.814e-11	-1
chr17:82374788	C>T	P>L	155	rs759095644	ICL2	NA	1.237e-05	-1	4.089e-07	1.336e-11	-1
chr17:82374799	G>A	V>M	159	rs757940874	ICL2	5.397e-06	1.156e-05	0.330805	1.243e-11	1.871e-11	0.177603
chr17:82374809	C>G	P>R	162	rs1352083776	TM4	1.27e-05	1.398e-05	0.0417035	1.093e-11	1.067e-11	-0.0104557
chr17:82374839	G>A	G>D	172	rs1233357023	TM4	NA	1.237e-05	-1	NA	1.336e-11	-1
chr17:82374842	C>G	T>S	173	NA	TM4	1.088e-05	1.592e-05	0.165314	2.305e-11	1.814e-11	-0.104034
chr17:82374874	G>A	V>M	184	rs552200678	TM4	1.261e-05	1.022e-05	-0.0912642	3.343e-11	2.324e-11	-0.1579
chr17:82374875	T>C	V>A	184	NA	TM4	1.851e-05	1.067e-05	-0.239242	3.469e-11	1.474e-11	-0.371707
chr17:82374895	G>A	V>M	191	rs931387237	ECL2	5.608e-05	1.022e-05	-0.739357	4.676e-11	2.324e-11	-0.303638
chr17:82374902	G>C	R>P	193	rs1476293461	ECL2	0.000122	1.592e-05	-0.884417	5.506e-11	1.814e-11	-0.482199
chr17:82374905	G>A	G>D	194	rs570359521	ECL2	4.18e-05	1.592e-05	-0.419233	7.695e-11	1.814e-11	-0.627571
chr17:82374926	C>T	P>L	201	rs773825139	ECL2	1.058e-05	1.592e-05	0.177457	7.495e-11	1.814e-11	-0.616134
chr17:82374938	C>T	P>L	205	rs1247115345	TM5	1.311e-05	1.022e-05	-0.108152	4.642e-11	2.324e-11	-0.300469
chr17:82374940	C>A	R>S	206	NA	TM5	1.208e-05	1.067e-05	-0.0539025	1.415e-11	1.474e-11	0.017741
chr17:82374943	G>A	A>T	207	NA	TM5	9.448e-06	1.592e-05	0.226603	2.095e-11	1.814e-11	-0.0625467
chr17:82374956	A>C	Y>S	211	rs774793713	TM5	NA	1.398e-05	-1	1.409e-09	1.067e-11	-1
chr17:82374972	C>G	F>L	216	NA	TM5	2.36e-05	1.067e-05	-0.344748	2.179e-10	1.474e-11	-1
chr17:82374985	G>A	A>T	221	NA	TM5	1.306e-05	1.067e-05	-0.0877788	3.744e-11	1.474e-11	-0.404838
chr17:82375004	T>A	I>N	227	rs780190044	TM5	0.0006072	1.08e-05	-1	8.731e-11	2.572e-11	-0.530793
chr17:82375006	G>A	G>R	228	NA	TM5	NA	1.067e-05	-1	9.856e-08	1.474e-11	-1
chr17:82375010	T>C	L>P	229	rs1215884681	TM5	0.0003079	1.592e-05	-1	9.288e-10	1.814e-11	-1
chr17:82375016	A>G	Y>C	231	rs1201984642	TM5	NA	1.237e-05	-1	2.143e-10	1.336e-11	-1
chr17:82375018	G>T	A>S	232	NA	TM5	2.47e-05	1.398e-05	-0.24719	2.123e-11	1.067e-11	-0.298786
chr17:82375019	C>A	A>E	232	rs747533857	TM5	4.021e-05	1.237e-05	-0.511964	1.193e-10	1.336e-11	-0.950834
chr17:82375021	C>A	R>S	233	rs771336923	ICL3	1.372e-05	1.237e-05	-0.0449844	1.773e-11	1.336e-11	-0.122902
chr17:82375022	G>C	R>P	233	rs966395818	ICL3	NA	1.237e-05	-1	2.63e-10	1.336e-11	-1
chr17:82375031	G>A	R>H	236	NA	ICL3	1.148e-05	1.398e-05	0.0855653	1.981e-11	1.067e-11	-0.26872
chr17:82375033	G>A	A>T	237	rs1304082639	ICL3	2.246e-05	1.08e-05	-0.317986	2.793e-11	2.572e-11	-0.0358
chr17:82375037	A>C	Y>S	238	rs1159282574	ICL3	4.784e-05	1.237e-05	-0.587421	6.735e-11	1.336e-11	-0.702531
chr17:82375037	A>G	Y>C	238	rs1159282574	ICL3	0.000229	1.08e-05	-1	7.798e-11	2.572e-11	-0.481712
chr17:82375039	C>A	R>S	239	rs1345904947	ICL3	1.252e-05	1.398e-05	0.0479028	1.467e-11	1.067e-11	-0.138266
chr17:82375058	C>T	S>F	245	rs199914220	ICL3	1.305e-05	1.736e-05	0.123939	1.9e-11	1.641e-11	-0.063645
chr17:82375064	A>G	K>R	247	rs1297948714	ICL3	2.719e-05	1.592e-05	-0.232466	2.023e-11	1.814e-11	-0.0473586
chr17:82375067	G>C	R>P	248	rs1183176513	ICL3	1.697e-05	1.592e-05	-0.0277388	2.146e-11	1.814e-11	-0.0729924
chr17:82375067	G>T	R>L	248	NA	ICL3	1.455e-05	1.067e-05	-0.134699	1.298e-11	1.474e-11	0.0552228
chr17:82375070	C>G	A>G	249	rs972689441	ICL3	8.996e-06	1.852e-05	0.313592	1.417e-11	1.576e-11	0.0461864
chr17:82375072	C>T	R>W	250	rs1366479686	ICL3	5.036e-05	1.736e-05	-0.462536	3.738e-11	1.641e-11	-0.357531
chr17:82375075	C>T	R>W	251	rs752993816	ICL3	3.531e-05	1.736e-05	-0.308348	3.981e-11	1.641e-11	-0.384884
chr17:82375076	G>A	R>Q	251	NA	ICL3	1.311e-05	1.067e-05	-0.0894383	1.052e-11	1.474e-11	0.146482
chr17:82375078	C>A	P>T	252	NA	ICL3	1.061e-05	1.067e-05	0.00244904	2.171e-11	1.474e-11	-0.168162
chr17:82375078	C>T	P>S	252	NA	TM6	1.343e-05	1.398e-05	0.0174312	3.198e-11	1.067e-11	-0.476714
chr17:82375082	G>A	G>E	253	rs1379940391	TM6	4.223e-05	1.237e-05	-0.533251	1.024e-11	1.336e-11	0.115507
chr17:82375087	C>G	R>G	255	rs572351735	TM6	1.846e-05	1.237e-05	-0.173862	1.577e-11	1.336e-11	-0.0720252
chr17:82375088	G>A	R>H	255	rs545782080	TM6	1.553e-05	1.736e-05	0.0487382	2.424e-11	1.814e-11	-0.125895
chr17:82375091	C>A	A>E	256	rs777790136	TM6	NA	1.237e-05	-1	6.571e-11	1.336e-11	-0.691825
chr17:82375117	C>A	L>M	265	rs768072912	TM6	1.905e-05	1.237e-05	-0.187525	1.233e-11	1.336e-11	0.0348434
chr17:82375121	T>C	L>P	266	rs761456731	TM6	NA	1.237e-05	-1	NA	1.336e-11	-1
chr17:82375165	G>A	A>T	281	rs2052483630	TM6	9.07e-06	1.398e-05	0.1879	9.889e-12	1.067e-11	0.033012
chr17:82375193	C>G	P290R	290	NA	TM7	5.923e-05	1.24e-05	-0.67912	4.011e-11	2.234e-11	-0.254169
chr17:82375198	A>G	T>A	292	rs1290241888	TM7	1.53e-05	1.592e-05	0.0172516	3.697e-11	1.814e-11	-0.309212
chr17:82375209	C>G	I>M	295	rs1413077910	TM7	1.443e-05	1.736e-05	0.0802834	2.233e-11	1.641e-11	-0.13378
chr17:82375222	A>G	T>A	300	NA	TM7	6.37e-05	1.592e-05	-0.602196	5.206e-11	1.814e-11	-0.457867
chr17:82375271	C>T	T>M	316	rs1032293895	TM7	NA	1.24e-05	-1	1.13e-10	2.234e-11	-0.703995
chr17:82375286	A>T	N>I	321	rs867016421	H8	NA	1.736e-05	-1	9.378e-11	1.641e-11	-0.757002
chr17:82375291	C>T	R>C	323	rs1255889140	H8	NA	1.736e-05	-1	5.187e-11	1.641e-11	-0.499808
chr17:82375301	T>A	L>Q	326	NA	H8	1.289e-05	1.398e-05	0.0352543	1.341e-11	1.067e-11	-0.0992644
chr17:82375304	G>A	R>H	327	rs1199928940	H8	1.66e-05	1.08e-05	-0.186684	2.685e-11	2.572e-11	-0.0186733
chr17:82375309	C>A	R>S	329	rs1020760667	H8	3.85e-05	1.08e-05	-0.552037	3.614e-11	2.572e-11	-0.147717
chr17:82375309	C>T	R>C	329	rs1020760667	H8	1.548e-05	1.08e-05	-0.156347	2.837e-11	2.572e-11	-0.0425884
chr17:82375312	G>A	V>M	330	rs548411399	H8	1.063e-05	1.08e-05	0.00689049	2.752e-11	2.572e-11	-0.0293775
chr17:82375318	G>C	G>R	332	rs751751246	Ct	9.488e-06	1.398e-05	0.168332	9.563e-12	1.067e-11	0.0475703
chr17:82375324	G>A	G>S	334	NA	Ct	9.401e-06	1.067e-05	0.0549904	1.349e-11	1.474e-11	0.0384855
chr17:82375330	G>A	G>R	336	NA	Ct	1.387e-05	1.398e-05	0.00343071	1.171e-11	1.067e-11	-0.0403925
chr17:82375330	G>C	G>R	336	NA	Ct	1.191e-05	1.398e-05	0.0695954	1.614e-11	1.067e-11	-0.179739
chr17:82375339	C>T	R>W	339	rs527941382	Ct	1.298e-05	1.08e-05	-0.0798509	2.723e-11	2.572e-11	-0.0247767
chr17:82375345	C>A	P>T	341	NA	Ct	9.507e-06	1.067e-05	0.0501209	1.367e-11	1.474e-11	0.032729
chr17:82375348	G>A	V>I	342	rs762930403	Ct	1.839e-05	1.398e-05	-0.119075	1.017e-11	1.067e-11	0.0208435
chr17:82375357	C>A	L>M	345	rs374035949	Ct	1.434e-05	1.08e-05	-0.123125	2.957e-11	2.572e-11	-0.0605804
chr17:82375358	T>G	L>R	345	rs1268935222	Ct	1.672e-05	1.592e-05	-0.0212932	2.236e-11	1.814e-11	-0.0908345
chr17:82375369	G>A	A>T	349	NA	Ct	1.049e-05	1.067e-05	0.00738893	1.26e-11	1.474e-11	0.0681269
chr17:82375373	G>C	R>P	350	rs1403214544	Ct	1.478e-05	1.736e-05	0.0698753	1.366e-11	1.641e-11	0.0796579
chr17:82375379	A>G	Q>R	352	rs1389657135	Ct	1.295e-05	1.592e-05	0.0896733	1.721e-11	1.814e-11	0.0228564
chr17:82375394	G>A	R>H	357	NA	Ct	9.409e-06	1.067e-05	0.054621	1.149e-11	1.474e-11	0.108177
chr17:82375396	T>C	S>P	358	NA	Ct	3.043e-05	1.398e-05	-0.337795	6.906e-12	1.067e-11	0.188938
chr17:82375408	T>G	C>G	362	rs934077170	Ct	1.259e-05	1.398e-05	0.0454814	9.878e-12	1.067e-11	0.0334954
chr17:82375456	G>T	A>S	378	rs1193463665	Ct	1.488e-05	1.592e-05	0.0293401	1.796e-11	1.814e-11	0.00433095
chr17:82375462	C>T	P>S	380	NA	Ct	2.573e-05	1.398e-05	-0.264933	1.17e-11	1.067e-11	-0.0400214
chr17:82375466	C>A	A>E	381	NA	Ct	1.054e-05	1.067e-05	0.00532381	1.653e-11	1.474e-11	-0.0497754
chr17:82375466	C>T	A>V	381	NA	Ct	8.886e-06	1.067e-05	0.0794581	1.436e-11	1.474e-11	0.011343
chr17:82375482	G>T	R>S	386	rs1238286069	Ct	1.218e-05	1.398e-05	0.0598599	9.445e-12	1.067e-11	0.0529625
chr17:82375483	G>T	A>S	387	rs535635901	Ct	1.698e-05	1.398e-05	-0.0844305	1.224e-11	1.067e-11	-0.059617
chr17:82375487	C>T	P>L	388	rs893744840	Ct	1.071e-05	1.08e-05	0.00363428	2.652e-11	2.572e-11	-0.0133026
chr17:82375490	C>T	A>V	389	NA	Ct	1.099e-05	1.067e-05	-0.0128333	1.448e-11	1.474e-11	0.00772892
