## Supplementary material for "Activation of the urotensin-II receptor by anti-COVID-19 drug remdesivir induces cardiomyocyte dysfunction": Data file S3

### Sheet: Sheet1
Sample(Tissue)	Company	Cat no.	Lot no.	Source
Liver	TaKaRa	636742	1904769A	pooled from 1 male Caucasian, age 35
Spleen		636743	2009815A	pooled from 15 male/female Caucasians; ages: 22-69
Pancreas		636742	1904769A	pooled from 15 male/female Caucasians, ages 22-69
Heart		636742	1904769A	pooled from 3 male Caucasians, ages 24-41
Lung		636742	1904769A	pooled from 1 male Caucasian, age 50
Skeletal Muscle		636742	1904769A	pooled from 4 male/female Caucasians, ages 25-56
Kidney		636742	1904769A	pooled from 4 male/female Caucasians, ages 28-48
Brain		636742	1904769A	pooled from 8 male Caucasians, ages 43-65
