## Supplementary material for "Activation of the urotensin-II receptor by anti-COVID-19 drug remdesivir induces cardiomyocyte dysfunction": Data file S4

### Sheet: Sheet1
Primer Name	Primer Sequence
Human UTS2R Fw	CCCAACGCAACCCTCAACA
Human UTS2R Rv	ACCACGTAGACGTACATGGAG
Mouse UTS2R Fw	ATGTGCCGATTTCTGCGTG
Mouse UTS2R Rv	CCAGTCCTTAGTGACGTAGGTG
Universal 18S Fw	CTTAGAGGGACAAGTGGCG
Universal 18S Rv	ACGCTGAGCCAGTCAGTGTA
G3PDH	Provided by manufacturer
